# Transcriptional cascades during fasting amplify gluconeogenesis and instigate a secondary wave of ketogenic gene transcription

**DOI:** 10.1101/2024.04.04.588039

**Authors:** Dana Goldberg, Nufar Buchshtab, Meital Charni-Natan, Ido Goldstein

## Abstract

**Background & Aims:** During fasting, bodily homeostasis is maintained due to hepatic production of glucose (gluconeogenesis) and ketone bodies (ketogenesis). The main hormones governing hepatic fuel production are glucagon and glucocorticoids that initiate transcriptional programs aimed at supporting gluconeogenesis and ketogenesis.

**Methods:** Using primary mouse hepatocytes as an ex vivo model, we employed transcriptomic analysis (RNA-seq), genome-wide profiling of enhancer dynamics (ChIP-seq), perturbation experiments (inhibitors, shRNA), hepatic glucose production measurements and computational analyses.

**Results:** We found that in addition to the known metabolic genes transcriptionally induced by glucagon and glucocorticoids, these hormones induce a set of genes encoding transcription factors (TFs) thereby initiating transcriptional cascades. Upon activation by glucocorticoids, the glucocorticoid receptor (GR) induced the genes encoding two TFs: CCAAT/enhancer-binding protein beta (C/EBPβ) and peroxisome proliferator-activated receptor alpha (PPARα). We found that C/EBPβ mainly serves as an amplifier of hormone-induced gene programs in hepatocytes. C/EBPβ augmented gluconeogenic gene expression and hepatic glucose production. Conversely, the GR-PPARα cascade initiated a secondary transcriptional wave of genes supporting ketogenesis. The cascade led to synergistic induction of ketogenic genes which is dependent on protein synthesis. Genome-wide analysis of enhancer dynamics revealed numerous enhancers activated by the GR-PPARα cascade. These enhancers were proximal to ketogenic genes, enriched for the PPARα response element and showed increased PPARα binding.

**Conclusion:** This study reveals abundant transcriptional cascades occurring during fasting. These cascades serve two separated purposes: the amplification of the primary gluconeogenic transcriptional program and the induction of a secondary gene program aimed at enhancing ketogenesis.
