## Supplementary material for "Transcriptional cascades during fasting amplify gluconeogenesis and instigate a secondary wave of ketogenic gene transcription": Table S2

### Sheet: CEBPb upregulated genes
all upregulated genes are presented: fold change ≥ 1.5 and adj. p value ≤ 0.05
gene symbol	Ad-Control nt /Ad-ShCebpb nt		gene symbol	Ad-Control gluc /Ad-ShCebpb gluc		gene symbol	Ad-Control cort /Ad-ShCebpb cort		gene symbol	Ad-Control dual /Ad-ShCebpb dual
Cebpb	4.48553		Cps1	9.66702		Cebpb	3.7279		Arg1	10.518
Nat8f2	3.28298		Pck1	6.54323		Serpine1	3.12795		Mat1a	5.98828
Serpina7	2.97028		Etnppl	5.84236		Scara5	3.10187		Etnppl	5.85428
Serpine1	2.89229		Gprc5b	5.83695		Ccl2	2.9845		Tdo2	5.8421
Sulf2	2.88494		Sgk1	5.08646		Aldob	2.97255		Cps1	5.44741
Aldob	2.79287		Cebpb	4.80153		Sulf2	2.92623		Serpine1	5.32689
Ccl7	2.77226		Hpgd	4.73789		Aass	2.85701		Fmo2	4.67732
Steap4	2.569		Hal	4.72295		Arg1	2.68521		Hgd	4.54264
Kank2	2.4256		Rnf125	4.69902		Fam43a	2.61997		Tat	3.74305
Ikbke	2.425		Ppp1r3c	4.07344		Kank2	2.54548		Grem2	3.58225
Usp46	2.3121		Slc25a15	4.03438		Serpina3m	2.50575		Sulf2	3.4884
Zmiz1	2.28558		Serpine1	3.79132		Tdo2	2.4727		Rnf125	3.37617
Map3k5	2.28537		Sulf2	3.76981		Rnf125	2.44061		Nrg4	3.35051
Igfbp1	2.27592		Clstn3	3.71482		Cps1	2.41694		Serpina3m	3.18578
Ccl2	2.22456		Cyp8b1	3.62294		Zmiz1	2.39943		Gprc5b	3.15315
Saa4	2.17473		Slc25a25	3.53283		Serpina7	2.36068		Aass	3.1337
Hjv	2.10766		Afp	3.53115		Shld2	2.33791		Hist1h1c	3.02621
Elovl2	2.07867		Fst	3.36391		Nrg4	2.29193		Btc	3.02017
Slc16a2	2.06716		Zfp970	3.36069		Nat8f2	2.25449		Fgfr2	2.86133
Fga	2.0291		Aldh8a1	3.30248		Ivl	2.22385		Cebpb	2.84099
Timd2	1.98332		Hgd	3.20041		Glrx	2.16907		Pid1	2.82213
Iigp1	1.97605		Cdo1	3.1933		Hist1h1c	2.16752		Scara5	2.73107
Emc3	1.97307		Nat8f2	3.19103		Igfbp1	2.16618		Tcim	2.72906
Vcam1	1.97104		Raph1	3.12385		Saa4	2.12805		Btg3	2.71491
Ago1	1.9579		Grem2	3.10098		Pid1	2.12765		Aldh8a1	2.71335
Rab7	1.95321		Col12a1	3.06796		Tsku	2.12139		Slc17a1	2.70973
Dbi	1.93879		Hcar2	3.0383		Mtss1	2.11885		Aifm2	2.7086
Cyb561a3	1.92158		Pah	3.03812		Fga	2.116		Mtss1	2.70789
Tfcp2l1	1.92049		Tbcel	3.00105		Fmo2	2.11433		Ugp2	2.70204
Timm17b	1.91723		Tat	2.99521		Adora2b	2.1008		Igfbp1	2.69064
Nedd4	1.89959		Hist1h1c	2.9818		Crct1	2.08169		Apon	2.65183
Hmgcs2	1.891		Zfp750	2.93823		Nedd4	2.05314		Usp54	2.64677
Deptor	1.88855		Klf15	2.93661		Apon	2.04464		Raph1	2.62998
Apon	1.86872		Mat1a	2.88322		Usp46	2.02881		Selenbp1	2.57919
Fgb	1.86388		Tdo2	2.87363		Ccl7	2.02122		Shld2	2.53077
Bmp4	1.86157		Lin7a	2.8168		Zfp970	2.0097		Afp	2.51977
Rnf125	1.85398		Apon	2.80234		Fgb	2.0018		Gm7334	2.50278
Arrdc3	1.8429		Kank2	2.79418		Tcim	1.96489		Ppp1r3g	2.45632
4931408D14Rik	1.84254		D830050J10Rik	2.76772		Gpt2	1.95574		Porcn	2.42411
Sgpl1	1.83684		Saa4	2.74181		Cyb561a3	1.95199		Pah	2.41194
Tbcel	1.83658		Serpina7	2.674		Rab7	1.94841		Etnk2	2.40156
Fut8	1.83542		Irak3	2.63183		Ppl	1.94298		Hal	2.36978
Cd276	1.82517		Lepr	2.61736		Dbi	1.93049		Ttc38	2.36177
Fbln2	1.81099		Raf1	2.53743		Capzb	1.92792		Fam13a	2.35934
Glud1	1.80901		Cemip	2.52012		Mocs1	1.90096		Zmiz1	2.34714
Hpgd	1.80395		Atp8b4	2.46601		Slco1a4	1.89631		Il1r1	2.34507
Nceh1	1.79011		Fahd1	2.39574		Tat	1.88047		Scap	2.33329
Morf4l1b	1.78909		Adh1	2.39278		Depp1	1.87314		Cyp8b1	2.32875
Errfi1	1.77668		Aldob	2.38828		Selenbp1	1.8729		Palmd	2.3175
Lsm3	1.7736		E330011O21Rik	2.37721		Ankrd1	1.87027		Nnmt	2.30213
Klhl24	1.77068		Tcp11l2	2.3591		Tfdp1	1.85948		Kank2	2.29583
Capzb	1.76544		Ugp2	2.35851		Id1	1.85855		Zfp750	2.28531
Susd6	1.7604		Cyp21a1	2.35747		Prr16	1.8553		Fmo3	2.27114
Zbtb18	1.75445		Zmiz1	2.34543		Lpin2	1.84373		Pmp22	2.26241
Trim12c	1.75424		Hjv	2.34421		Timm17b	1.84354		Aldob	2.25755
Camk2b	1.73976		Errfi1	2.33682		Fgfr2	1.84002		Nudt4	2.2556
Tlr2	1.73607		Hs3st6	2.32477		Il1r1	1.83965		Phf8	2.22476
Cxcl1	1.73525		Id3	2.32041		Map3k5	1.82845		Bmper	2.20095
Mrap	1.72486		Mirt2	2.30426		Igfbp3	1.82697		Kyat1	2.19487
Crct1	1.71837		Nr1i2	2.28814		Steap4	1.81745		Cpn2	2.18735
Col12a1	1.7169		Hao1	2.2766		Cldn14	1.80956		Timm17b	2.18426
Tsku	1.71667		Ugt2b35	2.27563		Tmem87b	1.79869		Mocs1	2.18013
Camk2n1	1.71156		Fam72a	2.27547		Emc3	1.79575		Lepr	2.16363
Adamts7	1.71013		Zbtb18	2.27357		Tnfaip3	1.78445		Slc16a3	2.15825
Serpina12	1.70903		Slc16a2	2.25922		Tpbgl	1.78118		Enpp2	2.15461
Trp53inp2	1.70854		Ackr2	2.24201		Dvl3	1.77746		Acnat1	2.15444
Grb14	1.69463		Rspo3	2.22397		Phf8	1.77026		Irak3	2.15443
Depp1	1.69086		Nfe2l2	2.21849		Fezf1	1.76884		Id3	2.12442
Pxylp1	1.68574		Deptor	2.21755		Tmem189	1.76809		Slc25a15	2.12079
Slc10a1	1.6837		Trib2	2.21263		Glud1	1.74587		Tmem87b	2.12053
Rarg	1.68277		Nnmt	2.2071		Id3	1.74231		Prr16	2.11988
Hist1h1c	1.67613		Slc10a5	2.20046		Epha1	1.73102		Nat8f2	2.1163
H6pd	1.67414		Gpt2	2.19575		Fzd4	1.72705		Fgb	2.11356
Rad51b	1.67339		Gclc	2.18695		Pxylp1	1.71762		Marc1	2.10382
Dvl3	1.66842		Ablim3	2.18116		Hao1	1.71365		Nedd4	2.10166
Fzd4	1.66591		Fas	2.17818		Sult1a1	1.70921		Ppargc1a	2.0978
Nfkbie	1.66187		Msrb1	2.16688		1110059E24Rik	1.70882		Slc25a25	2.09705
Ado	1.65983		Ntrk2	2.15606		Dusp16	1.69832		Dbi	2.09614
Nfkb1	1.65969		Il1r1	2.15335		Col12a1	1.69423		Trib1	2.09315
Tubb2b	1.65753		Rab7	2.1492		Net1	1.69182		Mturn	2.08249
Aass	1.65752		Mrap	2.14576		Timd2	1.69115		Tmem189	2.07824
Hao1	1.65512		Tgm2	2.13514		Bmp4	1.68988		Fst	2.07348
E330011O21Rik	1.65304		Hilpda	2.12734		Ski	1.68894		Sult1a1	2.06866
Id3	1.65239		Depp1	2.12628		Txndc5	1.68795		Epha1	2.06693
Glrx	1.64915		Swsap1	2.12059		Ahr	1.6834		Thsd1	2.06311
Mpeg1	1.64718		Steap4	2.10824		Iigp1	1.68242		Slco1a4	2.05111
Id1	1.64445		Fbp1	2.09966		Smpd3	1.6787		Cyb561a3	2.04016
Ttc38	1.64359		Onecut1	2.09274		Marc1	1.67834		Dusp16	2.03728
Ski	1.64277		Kctd13	2.09226		Elovl2	1.67833		Cldn14	2.0368
Smpd3	1.64168		Efna3	2.09078		Zbtb18	1.67804		Acox2	2.02989
Selenbp1	1.63768		Olfml2b	2.0903		Mrap	1.67761		Ablim3	2.01283
Tkfc	1.63159		Ikbke	2.07961		Ikbke	1.67734		Pck1	2.00707
Akr1c14	1.63155		Ulk1	2.07627		Camk2d	1.67522		Crp	1.99974
Ankrd1	1.63119		Pxylp1	2.06833		Cxcl1	1.66998		Per2	1.98118
Slc25a30	1.62679		Serpina12	2.0642		Mfsd4b3-ps	1.66929		Hilpda	1.97757
Tfdp1	1.62468		Usp46	2.0558		Irak3	1.66619		Trib2	1.96583
1110059E24Rik	1.62185		Rnase4	2.01318		Ado	1.66516		Fut8	1.96173
Igfbp3	1.61777		Ackr3	2.00945		Deptor	1.66426		Mettl7b	1.96028
Slc35f5	1.61641		G6pc	2.00591		Tubb2a-ps2	1.66291		Hcar2	1.95523
Cyp21a1	1.61573		Dgat2	2.0056		St3gal5	1.66142		Bnip3	1.95129
Fam20a	1.61442		Dlc1	1.9942		Slc16a2	1.65668		Pkm	1.94697
Fam83a	1.61215		Ugt2b5	1.98724		Apcs	1.65298		Nfil3	1.94553
Ly6d	1.60976		Palmd	1.98666		Hgd	1.65068		Ugt2b35	1.93965
Spp1	1.60672		Aass	1.98649		Tbcel	1.64382		Cd14	1.93956
Tubb2a-ps2	1.60387		Camkmt	1.97692		H6pd	1.64374		Nlrp12	1.92894
Cxcl10	1.60332		Slc35d1	1.97418		Nlrp12	1.64332		Ngf	1.92728
Fkbp4	1.59999		Emc3	1.9692		Cd276	1.64048		Atp8b4	1.9217
Chdh	1.59595		Ttc38	1.96612		A1cf	1.63774		Depp1	1.91723
Car3	1.5938		Iigp1	1.96186		Fam129b	1.63572		Efna1	1.91654
Hmbox1	1.59198		Nedd4	1.95025		Slc35d1	1.63372		Slc35d1	1.91442
Lpin2	1.59148		Abcg8	1.94804		Arhgef3	1.62616		Cyb5a	1.91344
Dusp16	1.59139		Dhrs3	1.94803		Gfra1	1.62376		Capzb	1.90597
Serpind1	1.58807		Ccl2	1.945		Acnat1	1.62291		Peg3	1.90147
Tmem189	1.58705		Arrdc3	1.94157		Kctd13	1.62189		Adra2a	1.90049
Gda	1.58644		A1cf	1.94027		Lrg1	1.62051		Gpt2	1.90017
Chd9	1.58353		3930402G23Rik	1.93894		Hp	1.61817		Tbcel	1.89808
Il1r1	1.57912		Fkbp14	1.93353		Rnf152	1.60889		Hamp	1.89641
Slc35d1	1.57188		Elovl2	1.93296		Atad1	1.60781		Ctcflos	1.89502
Hamp	1.56898		Timd2	1.9281		Swsap1	1.60549		Kctd13	1.8945
Hp	1.56796		Snrk	1.92729		Cpn2	1.60541		Atp1b1	1.88562
Palmd	1.56571		Atoh8	1.92339		Crp	1.60441		Tsku	1.88271
Ccnb1	1.56344		Sorcs2	1.90259		Gm10007	1.60205		Bmp4	1.87929
Slc46a3	1.55976		Ctcflos	1.8965		Hmbox1	1.60067		Fga	1.87295
Zbp1	1.55876		Cyb561a3	1.89444		Cyp21a1	1.59694		Hlf	1.87264
Ulk1	1.55768		Dbi	1.89293		Fgg	1.59543		Serpina7	1.86876
Gm8615	1.55706		Aspg	1.89228		Tubb2b	1.58993		Slc7a2	1.86752
Fabp1	1.55631		Timm17b	1.89215		Plk1	1.58469		Gadd45g	1.86742
Ifi47	1.55371		Ntn4	1.88869		Arfgef2	1.58458		Pde4b	1.86534
Cd14	1.54966		Bmp4	1.88312		Fut8	1.58329		Defb1	1.86088
P2ry14	1.54919		Slc16a7	1.88166		Ppp1r3c	1.57842		Hacl1	1.85672
Cp	1.54824		Sppl2a	1.86689		Rab28	1.57814		Asl	1.85364
Fam43a	1.53989		Ppargc1a	1.8665		Dio1	1.57479		St3gal5	1.85016
Stra6l	1.53849		Tmem19	1.86539		F11	1.57341		Hjv	1.85013
Tab2	1.53613		Snhg11	1.86163		Adgrg2	1.56713		Cldn2	1.84714
Clec2d	1.53524		Thsd1	1.8615		Atp6v1a	1.56471		Zbtb18	1.84273
Gpi1	1.53422		Akr1c14	1.8614		Cnn3	1.56452		Abhd17c	1.84032
Inava	1.53419		Efna1	1.85507		Hamp	1.56219		Fabp1	1.83341
Grk5	1.53377		Cd276	1.85136		Ppp2r5e	1.56211		Psmd9	1.8311
Tat	1.53189		Il33	1.85085		Hjv	1.56053		Tanc2	1.83073
44986	1.52985		Rasgef1b	1.84651		Klf15	1.55427		Emc3	1.82835
Micu1	1.52981		Bhmt	1.84521		Tlr2	1.55294		H6pd	1.82499
Tcea3	1.52944		Akr1c19	1.84293		Fabp4	1.54903		Rab7	1.82225
Atp7b	1.52941		Sgpl1	1.84096		Tmem18	1.54871		Tmx4	1.82004
Zfp36l1	1.52798		Cd14	1.83884		Efna1	1.54841		Gjb4	1.81776
Rab32	1.52607		Mfsd4b3-ps	1.83633		Zfp36l1	1.54502		Ackr3	1.81694
Sec61b	1.52587		Arfgef2	1.83365		Trib1	1.54273		Fibin	1.81052
Oas1c	1.52584		Hmbox1	1.82539		Gm19705	1.54045		Gm19619	1.80879
Bhlhe40	1.52528		Mapkapk2	1.82514		Ttc38	1.5403		Sec61b	1.80754
Prr16	1.52514		Btg3	1.82114		Cpne8	1.53664		Fam107a	1.80434
Arhgef3	1.52362		Adra2a	1.82061		Cxcl2	1.53375		Rasl10b	1.80154
Icam1	1.52279		Angptl8	1.82052		Sgpl1	1.5321		F7	1.79767
Fgg	1.52278		Hagh	1.81436		Lsm3	1.53099		Gys1	1.79135
Crebl2	1.52132		Ago1	1.81269		Trim7	1.53012		Tbc1d8	1.78945
Gm3219	1.5201		Phf8	1.81074		Lbp	1.52953		F11	1.78928
Cdpf1	1.51826		Aox3	1.80851		Sdr42e1	1.52876		A1cf	1.78832
Acaca	1.51733		Cebpa	1.80517		Retreg1	1.52861		Gypc	1.78442
Enpp5	1.51555		Coq8a	1.79771		Serpina12	1.52792		Lppos	1.78395
Arfgef2	1.5152		Npc1	1.79761		Gopc	1.52771		Ahr	1.78223
F7	1.51386		Uox	1.79449		Fabp1	1.52667		1110059E24Rik	1.78076
AI597479	1.51319		G6pd2	1.78997		Rgs16	1.52551		Ndst2	1.77956
Zfp750	1.51249		Abca1	1.78909		Crebl2	1.52525		Mirt1	1.7765
A130010J15Rik	1.51173		H6pd	1.78895		Grk5	1.52322		Serpina12	1.77612
Apoa5	1.50995		Adamts7	1.78693		Gck	1.52309		Timd2	1.77064
Lrg1	1.507		Ly6d	1.78524		Fam20a	1.52139		Col12a1	1.77008
Tcim	1.50324		Klkb1	1.77599		Maged2	1.52101		Atp10d	1.76597
Hnf4a	1.5018		Gadd45g	1.77576		Ddx28	1.52068		Stard9	1.7557
			Slc38a4	1.77379		1810019D21Rik	1.51906		Lbp	1.75348
			Mcc	1.77185		Cd14	1.5182		Upp1	1.75284
			Dvl3	1.77145		Lox	1.51794		Pxylp1	1.75051
			Capzb	1.76936		Cers6	1.51681		Dusp6	1.74995
			Tfdp1	1.76896		Peli3	1.5165		Gas6	1.74954
			Map3k13	1.7685		Tfcp2l1	1.51626		Ppp2r5e	1.74861
			Nudt19	1.76554		Acer2	1.51525		E330011O21Rik	1.74626
			Gpam	1.76347		Tab2	1.51516		Arfgef2	1.74412
			Lgr4	1.76129		Marveld1	1.51433		Fzd4	1.74397
			Amdhd1	1.75793		Dguok	1.51324		Glud1	1.73935
			Marcksl1-ps4	1.75658		Sec61b	1.51307		Adam17	1.73642
			AW549877	1.7548		Car3	1.51224		Tgm2	1.73624
			Cldn14	1.75217		Trim12c	1.50925		Mapkapk2	1.73509
			Itih2	1.74056		Ugt2b1	1.50804		Cebpa	1.73301
			Cblb	1.73741		Parp4	1.50706		Insig2	1.73172
			Cacna1d	1.73413		Ulk1	1.50675		Gpi1	1.72668
			Grb14	1.72787		Slc39a14	1.50557		Sorcs2	1.72617
			Tmem87b	1.72497		1110002E22Rik	1.50441		Amdhd1	1.72327
			Abcg5	1.72361		Kif4	1.50437		2010010A06Rik	1.72309
			Fbln2	1.71931		Tmem38b	1.50268		Slc10a1	1.71885
			0610005C13Rik	1.71602		Acox2	1.50224		Crebl2	1.71856
			Slc7a11	1.7145		Ugp2	1.50194		Smpd3	1.71821
			Gm8615	1.7076		Fkbp4	1.5018		Zfp746	1.718
			Cnn3	1.70698					Il13ra1	1.71617
			Marc1	1.70686					Fermt1	1.71569
			1700056E22Rik	1.70579					Ppp1r3c	1.71434
			Ado	1.70562					Frat1	1.71417
			Gldc	1.70175					Cemip	1.71399
			Sdc1	1.70133					Gjb2	1.71244
			Nr5a2	1.69436					Abca1	1.71224
			Lsm3	1.69261					Aspa	1.7081
			Kyat1	1.68663					Slc46a3	1.70484
			Uhmk1	1.68621					Sdc1	1.70439
			Pbx1	1.68445					Dlc1	1.70355
			Mid1	1.68443					Tulp3	1.70332
			Abhd17c	1.67967					Nfe2l2	1.70218
			Dusp16	1.67937					Mirt2	1.69834
			Gstp2	1.67921					Abcc12	1.69775
			Mettl7b	1.67838					Ccl2	1.69751
			Dixdc1	1.67802					Gm8883	1.69733
			Crp	1.67777					Abcg5	1.69311
			Apoa5	1.67695					Glrx	1.69285
			Sptbn2	1.67486					Adora2b	1.68672
			Apcs	1.67381					Slc7a6	1.68377
			Bmper	1.67262					Arhgef3	1.67771
			Mug-ps1	1.67187					Dpy19l1	1.677
			Slc10a1	1.67018					Ece1	1.67552
			Hamp	1.66853					Lynx1	1.67504
			Arg1	1.66574					Coq8a	1.67182
			Maob	1.66539					Acsl4	1.67084
			Slc27a2	1.6644					Ppm1k	1.66971
			Atp7b	1.66196					Inpp4a	1.66731
			Klhl24	1.66149					Hpd	1.66723
			Nfil3	1.65905					Pdk1	1.6641
			Fga	1.65849					Mrap	1.66376
			Gabbr2	1.65568					Tmem38b	1.66005
			Fgb	1.65555					Sppl2a	1.65894
			Fzd4	1.65555					Ltbp2	1.65708
			Acad12	1.65517					Baat	1.65489
			Gm6194	1.65332					Parp4	1.6528
			Onecut2	1.64833					Pfkl	1.64959
			Irs2	1.64734					Hyi	1.64876
			4930455H04Rik	1.64726					Acvr1	1.64528
			Acnat1	1.64655					Fbln2	1.64505
			Sgo2a	1.64632					Acsm3	1.64465
			Oplah	1.63835					Txndc5	1.64452
			Prox1	1.63814					Sgk1	1.64408
			Acox2	1.63497					Nfia	1.64261
			Sh2d3c	1.63482					Usp46	1.64144
			Oat	1.63481					Plekha2	1.63843
			Tfcp2l1	1.63388					Cnn3	1.63611
			Tsku	1.63351					Itga2	1.63208
			Avpi1	1.63137					Tpbgl	1.6311
			Mocs1	1.63105					Steap4	1.62947
			Gm19705	1.63103					4930455H04Rik	1.62898
			G0s2	1.63054					Slc10a5	1.62865
			Dnase2b	1.62955					Cmbl	1.62825
			Acsl4	1.62718					Ak4	1.62767
			Atad1	1.62609					Oplah	1.62765
			Atp6v1a	1.62592					Zdhhc7	1.62214
			Nqo2	1.62315					Sdr42e1	1.62177
			Slc25a51	1.62269					Fmo4	1.62085
			Slc7a2	1.6209					Sntb1	1.61872
			Sntb1	1.61899					Camk2d	1.61779
			Xpr1	1.61805					Ikbke	1.61405
			Cpt1a	1.61768					Fam43a	1.61335
			Nab1	1.61743					Ctsc	1.61256
			Epm2aip1	1.61529					Atad1	1.61059
			Crebl2	1.6149					Sptbn2	1.61045
			Meox1	1.61481					Rassf4	1.61043
			Rarres1	1.61439					Cyp21a1	1.60926
			Efr3a	1.60847					Cndp2	1.60882
			Pskh1	1.60489					Ccnl1	1.60835
			Cyb5a	1.60453					Abhd15	1.60781
			9230114K14Rik	1.60336					Prdx6b	1.60619
			Trp53inp2	1.60213					Nqo2	1.60524
			Cndp2	1.60087					Dusp23	1.60387
			Zfp36l1	1.60083					Gpam	1.60334
			Hykk	1.60022					Btbd2	1.60298
			Selenbp1	1.59934					1810055G02Rik	1.60264
			Nceh1	1.59835					Rtp3	1.60197
			Narf	1.59652					Atoh8	1.60182
			Abca8b	1.59509					Ctps2	1.60068
			Tbc1d8	1.59379					Akr1c14	1.59999
			Chdh	1.59372					Slc16a2	1.59739
			Ap3m1	1.593					Fbp1	1.59734
			Smpd3	1.59246					Gdap2	1.59393
			Cryab	1.59215					Ap3m1	1.59361
			Sorbs3	1.59196					Gopc	1.59301
			Lrrc8d	1.59099					Tiparp	1.59267
			Vps13c	1.59089					Plekhb1	1.59118
			Adk	1.59038					Elovl2	1.58952
			Tkfc	1.59					AI182371	1.58875
			Shpk	1.58999					Tfdp1	1.58658
			Susd6	1.58946					Tmem62	1.5852
			Frat1	1.58932					Miga2	1.5852
			Fgfr2	1.58858					Hmbox1	1.58357
			Fmo4	1.58815					Fam169b	1.58237
			Fmo1	1.58804					Snhg11	1.58232
			Gprin3	1.58642					Gm6194	1.58207
			Hnmt	1.5854					Zfp174	1.58139
			4931408D14Rik	1.58451					Nudt19	1.57931
			Mmp19	1.58443					Retreg1	1.57913
			Bcl2l12	1.58443					Prdx6	1.57843
			Gas6	1.58304					Ppfibp2	1.57825
			Glud1	1.58143					Zadh2	1.57763
			Sesn3	1.57699					Zfyve21	1.57707
			Fabp5	1.57494					Khk	1.5753
			Tgfbr2	1.5741					Zfp467	1.57424
			Cdk2ap2	1.57306					Aspg	1.57372
			Dusp6	1.57294					Smim13	1.57343
			Nrg4	1.57195					Cxadr	1.57319
			Tmem184b	1.57113					Deptor	1.57218
			Man2a1	1.56885					Tbc1d22b	1.57122
			Btbd2	1.56877					Vps13c	1.57039
			Lpin1	1.56848					Pygl	1.56753
			Kifap3	1.56468					Ddx28	1.56707
			AI182371	1.56101					Pik3ap1	1.56564
			Zfp809	1.56012					Pfkp	1.5653
			Pde4b	1.55721					Dio1	1.56519
			Wbp1l	1.55633					Sdf2l1	1.56366
			Smoc1	1.55542					Car3	1.5631
			Fbxo31	1.55509					Rilp	1.55982
			Tm6sf2	1.55298					Zfp36l1	1.55968
			Hnf4a	1.55271					Apcs	1.55878
			Samd4b	1.55073					Socs3	1.55647
			Ammecr1l	1.54971					Slc7a11	1.55298
			Hdac4	1.54909					Pam	1.55264
			Rab32	1.54541					Fn1	1.55047
			F5	1.54527					Mir22hg	1.54986
			Txndc5	1.54483					D230025D16Rik	1.54772
			Sec14l4	1.5446					Dip2a	1.54656
			Stra6l	1.54405					Hpgd	1.54636
			Fut8	1.54311					Mettl27	1.54616
			Ckap2l	1.54193					Map3k5	1.5457
			Pkm	1.53997					Eogt	1.54548
			Cxadr	1.53608					Ugt2b5	1.54474
			Bhmt2	1.53605					Tmem198b	1.5435
			Cbr1	1.5352					Gclc	1.54253
			Ppp1r3b	1.5336					Inmt	1.53756
			Acsm5	1.53064					Chd9	1.53599
			Pik3ap1	1.52861					D16Ertd472e	1.53426
			Fam13a	1.52783					Ulk1	1.52973
			Lpin2	1.52776					Foxp1	1.5292
			Hes6	1.52776					Tkfc	1.52841
			Prss8	1.52737					Optn	1.52656
			Hmgcs2	1.52714					2310015A10Rik	1.52633
			Bbox1	1.52611					Mttp	1.52465
			Smim19	1.5255					AU022252	1.52302
			A130010J15Rik	1.52531					Nod1	1.52121
			Ubfd1	1.52345					Raf1	1.52012
			Hp	1.52284					Lsm3	1.52001
			Thap2	1.52006					Tnfaip3	1.51987
			Gsdmd	1.51891					Tcea3	1.51714
			Ski	1.51808					Fam53b	1.51594
			Ndst2	1.51804					Zswim1	1.51572
			Srd5a1	1.51774					Zc3h12a	1.51475
			Tbc1d22b	1.51747					Hipk3	1.51388
			Trim12c	1.51706					Tuba8	1.51308
			Tmem189	1.51482					Zfp970	1.51219
			Adck5	1.51445					Crcp	1.5111
			Glrx	1.51443					Klf15	1.51054
			Sod2	1.51407					Uba7	1.50911
			Hlf	1.51369					Cntrl	1.50793
			Tfpi2	1.51357					Gsdmd	1.50762
			Serpina6	1.51244					Bhmt2	1.50681
			Sult1d1	1.51184					Cdo1	1.50645
			Lmbrd1	1.51157					Gzf1	1.50557
			Tpbgl	1.51124					Dnase2b	1.50446
			Fam169b	1.5099					Cuedc2	1.50393
			Slpi	1.50918					Pskh1	1.50275
			Dph6	1.50781					Prox1	1.50138
			Tmem203	1.50417					Adcy9	1.50133
			1110059E24Rik	1.5033					Iigp1	1.50105
			Zdhhc7	1.50211
			Whamm	1.50147
			Aurkb	1.50147
			Camk2n1	1.50134

### Sheet: CEBPb downregulated genes
all downregulated genes are presented: 1/fold change ≥ 1.5 and adj. p value ≤ 0.05
gene symbol	Ad-Control nt /Ad-ShCebpb nt		gene symbol	Ad-Control gluc /Ad-ShCebpb gluc		gene symbol	Ad-Control cort /Ad-ShCebpb cort		gene symbol	Ad-Control dual /Ad-ShCebpb dual
Hspa1b	0.0540633		Hspa1b	0.031351		H2-Q6	0.560825		Hspa1b	0.0898326
Hspa1a	0.0964002		Hspa1a	0.0360649		Hspa1b	0.145771		Hspa1a	0.126134
Mir6236	0.129946		Lars2	0.149277		Hspa1a	0.239522		Plat	0.25996
Lars2	0.152662		Rn45s	0.152144		Dio3	0.436319		Dio3	0.295695
Malat1	0.239094		Mir6236	0.203335		Krt20	0.455878		Gm6093	0.333806
Rn45s	0.242429		Dppa3	0.210549		Avpr1a	0.471082		Tbc1d9	0.335985
Adm	0.329624		Avpr1a	0.260776		Gm6093	0.496287		Avpr1a	0.375732
Dio3	0.374777		Sema6a	0.267442		Resf1	0.504995		Mbd1	0.383446
Kcnq1ot1	0.376712		Plat	0.276496		Tbc1d9	0.507199		Tpbg	0.385571
Podxl	0.444773		Malat1	0.286587		Creb5	0.510144		Plekho1	0.388642
Hsph1	0.444823		Peg10	0.329795		Hsph1	0.535739		Creb5	0.394892
Sema6a	0.458795		Slc7a1	0.337352		Tet3	0.570572		Mex3a	0.420035
Peg10	0.465735		Paqr8	0.343021		Themis	0.574066		Sox4	0.423587
Tshz1	0.469003		Otud1	0.362845		H2-Q8	0.584467		Mex3b	0.426051
Sema3e	0.475227		Tnfrsf19	0.369336		Plat	0.588266		Enho	0.427692
Resf1	0.476951		Adm	0.381153		Mbd1	0.590601		Ccn2	0.434011
Ifrd1	0.490991		Tbrg3	0.383605		Peli1	0.593119		Rnf183	0.435717
Paqr8	0.499134		Pmaip1	0.395865		Hspa8	0.598674		Slc7a1	0.442581
Tet3	0.510135		Resf1	0.396481		Shroom1	0.601493		Shroom1	0.45107
Kitl	0.51263		Kcnq1ot1	0.399033		Ankrd33b	0.602934		Cbfa2t3	0.45138
Slc7a5	0.51353		Sox11	0.417002		Fhdc1	0.603012		Slc7a5	0.453074
Oasl1	0.515259		Fhdc1	0.420225		Tmprss11f	0.604677		Faxc	0.453521
Dpysl2	0.519879		Rab15	0.424626		Faxc	0.607693		Nuak1	0.455427
Neurl3	0.529316		Fosl1	0.425774		Srd5a2	0.608211		Paqr8	0.455802
Apol8	0.552028		Ccn2	0.426321		Klrg2	0.610035		Serpinb6b	0.456632
Lce1d	0.553927		Neurl3	0.431898		Nol4l	0.613557		Pak3	0.459958
Abcc4	0.558594		Spsb1	0.432867		Neurl3	0.614386		Acot1	0.465762
Gm13889	0.560381		Klf5	0.434023		Gpr161	0.617253		Il1rn	0.484944
Slc7a1	0.5607		Sertad4	0.438928		Peg10	0.621005		Tead2	0.485927
Naca	0.570569		Myb	0.442582		Gpnmb	0.621978		Ppp1r18	0.48741
Mpdz	0.575792		Fam167a	0.448192		Oasl1	0.622024		Zfp827	0.49585
Shroom1	0.577179		Runx1	0.457695		Gm10768	0.623794		Thbs1	0.495959
Creb5	0.584364		Dio3	0.462148		Apol8	0.626869		Rab15	0.497843
Enah	0.586653		F3	0.466076		Ddc	0.627097		Dot1l	0.497869
Crebbp	0.588596		Apol8	0.469051		Ccdc88c	0.637243		Krt20	0.499788
H2-Q6	0.590858		Dot1l	0.472466		Pvr	0.638895		Auts2	0.503747
Pvr	0.591064		Creb5	0.474827		1700094D03Rik	0.639363		Fjx1	0.503879
Zfp469	0.593576		Socs2	0.482293		Dnaja1	0.643752		Cyp2c70	0.503879
Slc5a3	0.595155		Elf3	0.48398		Dot1l	0.644101		Irx5	0.509056
Hspa8	0.601147		Soga1	0.48466		Mkrn1	0.644248		Gprc5a	0.510023
Nes	0.601948		Ccne2	0.484918		Trim24	0.645364		Themis	0.512501
Hirip3	0.602351		Kitl	0.488359		Slc7a1	0.645799		Cdr2	0.51358
Bend4	0.608948		Gm13889	0.489551		Gipc2	0.647542		Cdc25a	0.515303
Nupr1	0.609975		Klf10	0.489967		Gm13889	0.650561		Ccdc88c	0.515588
Gm10768	0.610365		Cgas	0.493544		Aoc2	0.658865		Cables1	0.516042
Mn1	0.610805		Hsph1	0.498073		Cdr2	0.660519		Plscr1	0.516063
Peli1	0.611514		Nes	0.499294		Zbtb11	0.661874		Mapk4	0.516725
Dot1l	0.612597		Slc17a8	0.50077		Rbm3	0.662337		Hunk	0.517646
Acta1	0.613366		Thbs1	0.502365		Trmt10c	0.664513		Hspb1	0.517831
Zbtb11	0.61847		Fhod3	0.503214		Zfp7	0.664567		D630045J12Rik	0.518323
H2-Q8	0.621675		Tet3	0.504444		Paqr8	0.665113		Sphk1	0.518408
Mkrn1	0.622194		Nupr1	0.506984		Xntrpc	0.666217		Aoc2	0.520916
Syn3	0.622479		Zfp462	0.506992		Cdc25a	0.666359		Acta1	0.521018
Rps15a	0.623387		Ccdc137	0.507115					Cap2	0.522213
Themis	0.624906		Rps15a	0.507602					Acot2	0.524184
Eid3	0.62804		Rnf183	0.509508					Trim24	0.52431
Syne3	0.629394		Ccn1	0.51047					H2-Q6	0.524457
Dnajb1	0.629509		Lce1d	0.510656					Zfp697	0.526698
Psat1	0.631631		Naca	0.510792					Doc2b	0.53
Fxn	0.631886		Mfsd2a	0.510938					Arhgap22	0.532262
Ppp1r15a	0.632045		Cebpd	0.512361					Zfp553	0.535137
Dusp1	0.633532		Cdc25a	0.519899					Tmsb4x	0.537336
Cpeb2	0.633956		Tbc1d9	0.520167					Fignl2	0.537991
Star	0.63687		Sacs	0.522937					Flnc	0.538291
Rab15	0.6374		Pvr	0.524558					Hmga2	0.538398
Klf5	0.639629		Spry1	0.524805					Cpeb2	0.538894
Hspb1	0.640426		Emp1	0.525137					Mmp15	0.545255
Cdr2	0.640535		Nexmif	0.528148					Vps37b	0.54737
Mast4	0.640956		Sema3e	0.528953					Cidec	0.549958
Rcor3	0.641917		Cap2	0.536267					Peg10	0.550603
H2-Q5	0.645673		Flnc	0.536507					Mras	0.550613
Nexmif	0.64571		Ifrd1	0.53711					Zfp385b	0.550682
Ccdc39	0.647685		Slc7a5	0.53755					Rnd1	0.552401
Gp1ba	0.64836		Ppp1r18	0.537768					Fosl1	0.55621
Necab1	0.651801		Psat1	0.539128					Hsph1	0.55803
Dnaja1	0.651895		Eepd1	0.539199					Ehhadh	0.55877
Kmt2d	0.653934		Oasl1	0.53936					Tnfrsf21	0.55895
Chordc1	0.655226		Tmem171	0.541492					2700081O15Rik	0.559955
Hsp90aa1	0.655394		Hspb1	0.54163					Cdca7	0.566779
Nop56	0.65754		Mapk4	0.542587					Ezh2	0.567331
Arhgap31	0.65891		Arhgap22	0.542848					Zfp7	0.567339
Il17ra	0.659747		Csf1	0.542878					Oasl1	0.5679
Ino80	0.660177		Ccdc85b	0.54616					Tmprss11f	0.568342
Map4k2	0.660647		Rnf227	0.547004					Hmgcs2	0.569631
P4ha1	0.663222		Hmgb2	0.547861					Zbtb46	0.572808
Zfp948	0.663406		Tent5c	0.548916					Nt5e	0.573272
Grb10	0.663518		Shroom1	0.549303					Snhg16	0.5736
Tmcc3	0.666		Gm4969	0.549755					Zfp462	0.574708
Mtrr	0.666297		H2-Q6	0.550049					Gm7854	0.576803
			Cdr2	0.550795					Adra1b	0.577789
			Cpeb2	0.551692					Spsb1	0.578014
			Dusp5	0.552794					Acot4	0.578529
			Prex2	0.553415					Vil1	0.579407
			Fam161a	0.553621					Tprn	0.57944
			Nfkbiz	0.554039					Cttnbp2nl	0.579529
			Slc1a5	0.554237					Zfp53	0.580855
			Plaur	0.554672					Gm15441	0.581192
			Tbc1d1	0.556482					Fhdc1	0.581986
			Cdr2l	0.55729					Grhl1	0.582164
			Pdss1	0.559492					Pmaip1	0.582947
			Rdh10	0.559616					Zfp948	0.58569
			Orc1	0.561769					Rnf122	0.586252
			Shc4	0.562007					Amot	0.587846
			Il22ra1	0.562991					Srgap1	0.588396
			Amigo2	0.564594					Hspa8	0.588437
			Hspa8	0.566296					Ncs1	0.588681
			Ccdc71l	0.567403					Jph1	0.58886
			Asns	0.567907					Rem2	0.589379
			Nanos1	0.568145					Ifrd1	0.590532
			Serpinb6b	0.568367					Fhod3	0.59284
			Mras	0.568942					Emp1	0.593259
			Insm1	0.570216					Nol4l	0.594404
			Rnd1	0.57036					Smim3	0.595243
			Kirrel	0.570935					Tmem200b	0.595391
			Zfp367	0.571583					Aldh18a1	0.59705
			Apobec1	0.572936					Sema6a	0.598147
			Hmga2-ps1	0.574691					Ccne2	0.599092
			Rap2b	0.5783					Bmp2	0.599897
			Dnajb1	0.579897					Ucp2	0.600088
			Sox13	0.580577					Ccdc137	0.601129
			Prag1	0.58129					Tsc22d1	0.601882
			Zfp697	0.581509					Prag1	0.602895
			Lhfp	0.581574					Pard6g	0.603888
			Nolc1	0.582043					Olfr1033	0.604555
			Nol4l	0.582763					Cbx2	0.605426
			Zfp469	0.583629					H2-Q8	0.605958
			Mybl2	0.583911					Dhfr	0.606877
			Camta1	0.584182					Fzd3	0.607086
			Zfp948	0.584586					Star	0.607437
			Tex15	0.585499					Resf1	0.607919
			Pdk4	0.587018					Igsf9	0.607988
			Tpbg	0.58759					Rab30	0.608579
			Nasp	0.588338					Neurl1a	0.609212
			Bcor	0.58893					Rnf219	0.609339
			Podxl	0.590066					Col4a1	0.6097
			Hbegf	0.590126					Riox1	0.611424
			Gpr161	0.590355					Pvr	0.611746
			Ccdc39	0.590501					Lmnb1	0.611852
			Nrp2	0.591038					Trmt10c	0.612171
			Slfn9	0.591342					Zfand2a	0.612536
			Ccdc88c	0.591438					Rdh9	0.613126
			Slc35e4	0.591578					Ptp4a1	0.613966
			Fhl2	0.592729					Snx30	0.61476
			Atf3	0.592842					Stx3	0.615155
			Il17ra	0.593777					Cdh24	0.615232
			Bmp2	0.594015					Ndrg1	0.615785
			Fsd1l	0.594554					Spry1	0.615968
			Zfp57	0.595323					Ankrd33b	0.616589
			Foxn1	0.596647					Tes	0.617731
			Mboat1	0.598159					Marcksl1	0.617886
			H2-Q8	0.598464					Lzts2	0.61895
			Cxcl10	0.599556					Rsad2	0.619348
			Rin1	0.59958					Alpl	0.619518
			Mkrn1	0.599867					Ttyh3	0.621635
			Dpysl2	0.600491					Cd24a	0.621911
			0610009E02Rik	0.602692					Ccnj	0.62198
			Klrg2	0.603714					Plscr2	0.622809
			Ints8	0.604203					Akap12	0.622926
			Kcnk5	0.604692					Tgfb2	0.623244
			Rap1gap2	0.604808					Klf16	0.623515
			Zc3h8	0.60568					Zfp367	0.624046
			Crebbp	0.609318					Zfp429	0.62452
			Rpph1	0.609335					Ccdc117	0.624996
			Xirp2	0.610345					Tpk1	0.62563
			Lrrc75a	0.611286					Blnk	0.626174
			Rgs16	0.611666					Neurl3	0.626465
			Cdca7	0.612053					Eepd1	0.626876
			Gabbr1	0.612157					Ildr2	0.628403
			Mir17hg	0.612754					Chaf1b	0.628432
			Fjx1	0.613654					Gm13889	0.628484
			Ubtd2	0.613876					Dnajb1	0.628542
			Adcy1	0.614692					Apobec1	0.628832
			Dleu2	0.615707					Wdr37	0.629007
			N4bp3	0.616203					Ddc	0.629587
			Ssbp2	0.616384					Marcks	0.629938
			Tmprss11f	0.616512					Arhgap26	0.630033
			Zbtb2	0.616912					Fgfr3	0.630522
			Pcf11	0.616945					Jade3	0.631082
			Vps37b	0.617292					Nolc1	0.63131
			Jag2	0.618267					Slc35e4	0.631326
			Kif5c	0.618654					Zfp146	0.631755
			6430548M08Rik	0.618931					Lysmd2	0.632711
			Gjc1	0.61919					Trp53rka	0.633313
			Peli1	0.620082					F3	0.633437
			Cdk5r1	0.620292					Ier3	0.633589
			Rbm3	0.621981					Endod1	0.633938
			Enah	0.621981					Stk40	0.634488
			Ildr2	0.621995					Tsr1	0.634543
			Serpinb9e	0.622018					Bard1	0.635099
			Fndc3a	0.622191					Trim59	0.635528
			Bco1	0.622608					Csnk1e	0.635693
			Casp8ap2	0.622613					Bco1	0.636425
			Tmem136	0.622953					Pmepa1	0.637561
			Gm6793	0.625213					Ska2	0.637764
			Prkab2	0.625483					Ccdc85b	0.638454
			Lrrc8e	0.625523					Frk	0.638679
			Coro6	0.626773					Bcl2l14	0.639092
			Il20rb	0.627283					Pdgfb	0.639941
			Fbxo45	0.627754					Katnbl1	0.640989
			Cdyl	0.628032					6430548M08Rik	0.640998
			Lrrfip1	0.628055					Lrrc8b	0.641023
			Neurl1a	0.629114					Mthfd2	0.641039
			Adamts14	0.629866					Rbm38	0.641236
			Zcchc3	0.630069					Pcf11	0.641535
			1700028K03Rik	0.630283					Sh3bp2	0.641576
			Ung	0.630555					Zfp606	0.642399
			Aoc2	0.630919					Rdh10	0.642869
			Spon1	0.631396					Fndc3a	0.643041
			Nop56	0.631477					Klf4	0.643132
			Flrt3	0.631987					Spty2d1	0.64335
			Uhrf1	0.632706					Polr1b	0.643905
			Tmem231	0.633889					Fmnl3	0.645358
			Frk	0.634162					Psd3	0.6454
			Micall2	0.634288					Kcnk5	0.646425
			Enho	0.634484					Txnip	0.646649
			4930523C07Rik	0.63541					Serpinb9b	0.646651
			Kif24	0.635622					Csf1	0.648313
			Slf2	0.635692					Tle3	0.649848
			Dusp14	0.63615					Tmem37	0.650134
			Slc39a6	0.637282					Zfp408	0.65056
			Cd24a	0.637592					Plekha6	0.65069
			Slc9a5	0.637604					Pparg	0.651176
			Trpc2	0.638238					Actn1	0.651229
			Dctd	0.638754					2410002F23Rik	0.65132
			Limk2	0.638982					Cd68	0.653384
			Kdm6b	0.63935					Uhrf1	0.653386
			Pmepa1	0.639828					Plxna2	0.654061
			Phlda2	0.639834					Proser1	0.654419
			Hirip3	0.64036					5031439G07Rik	0.656606
			Brpf1	0.640693					Pprc1	0.656625
			Mthfd2	0.64078					Dhrs13os	0.657023
			1700025G04Rik	0.641131					Tmcc3	0.657052
			Gm5124	0.64166					Taf4b	0.657353
			Tshz1	0.641857					Tet3	0.657749
			Plekho1	0.642759					Slc5a3	0.658108
			Dtx2	0.643035					Gtf3c4	0.658672
			Nuak2	0.643118					Ssbp2	0.658923
			Rasa3	0.64333					Nop56	0.659011
			Cers6	0.643872					Ralb	0.659295
			Glul	0.644662					Msh3	0.661282
			Zfand2a	0.645267					Snhg17	0.661444
			Chaf1b	0.645782					Nck2	0.661452
			1700094D03Rik	0.646402					Sdad1	0.661725
			Hnrnpdl	0.64654					Sox9	0.661832
			Nbl1	0.64654					Gpsm1	0.662053
			Bard1	0.646784					Slc25a47	0.662286
			Dna2	0.646803					Stxbp6	0.662483
			Spaca6	0.647352					Zbtb8a	0.662674
			Trim6	0.647644					Camsap1	0.662748
			Taf1d	0.647676					Ccnt1	0.662813
			Mtrr	0.647711					Dph2	0.663227
			Mast4	0.64779					Slf2	0.663231
			Tpk1	0.648573					Elf4	0.663725
			Bend4	0.648591					Cgn	0.664099
			Pprc1	0.648692					Gstp2	0.664208
			Psd3	0.648731					Pqlc1	0.664456
			Cers5	0.64892					Cachd1	0.665081
			Vash1	0.649014					Ung	0.665515
			Bcl2l14	0.649919
			Zfp703	0.650149
			Ccne1	0.650254
			Rasa2	0.650255
			Ets1	0.650259
			Cacybp	0.650315
			Zfp382	0.650454
			Arl4c	0.65079
			Wee1	0.65095
			Sox9	0.651037
			Clspn	0.651229
			Fmnl3	0.651545
			Fam57a	0.651636
			Tgm1	0.651733
			Mdn1	0.65289
			E2f2	0.65328
			Pgm2l1	0.653709
			Elf4	0.653741
			Edrf1	0.654071
			Hsp90aa1	0.65521
			Nop2	0.65647
			Zfp7	0.656658
			Zyx	0.657339
			Ankrd10	0.657455
			Rbbp6	0.657897
			Adgrg1	0.658003
			Tlr4	0.65813
			Zswim9	0.659988
			Stk40	0.660119
			Taf15	0.660295
			Gprc5a	0.660353
			Stab1	0.660561
			Cflar	0.660606
			Gprasp1	0.660722
			Notch1	0.660813
			Snhg5	0.660899
			Dennd6b	0.660982
			Cdh24	0.661269
			Fzd5	0.661926
			Syde2	0.662356
			Lmnb1	0.663223
			Chek1	0.663344
			Git1	0.66335
			Apbb2	0.663432
			Ninl	0.663999
			Zcchc2	0.664427
			Cd3eap	0.66467

### Sheet: all CEBPb-regulated genes
gene symbol
Depp1
Saa4
Zmiz1
Dvl3
Serpind1
Hmbox1
Tlr2
Ulk1
Fam83a
Map3k5
Arfgef2
Inava
Dbi
Adamts7
Id1
Cp
Micu1
Glrx
Icam1
Chd9
Fgb
Hmgcs2
Cxcl1
Zfp750
Lsm3
Slc10a1
Id3
Rnf125
Susd6
Pxylp1
Tubb2b
AI597479
Serpina7
4931408D14Rik
Ccl7
Timd2
Il1r1
Ifi47
A130010J15Rik
Igfbp1
Gpi1
Kank2
Klhl24
Hnf4a
E330011O21Rik
Trim12c
Fut8
Sulf2
Rab32
Ago1
Fgg
Sgpl1
Gm8615
Gm3219
Cyp21a1
Apoa5
Hpgd
Nat8f2
Bmp4
Chdh
Tfdp1
Tmem189
Iigp1
Rad51b
Oas1c
Usp46
Tfcp2l1
Hao1
Slc25a30
Rab7
Enpp5
Timm17b
Hp
Spp1
Fabp1
Hjv
Igfbp3
Crebl2
Acaca
Sec61b
Slc35d1
Arrdc3
Trp53inp2
Hist1h1c
Fbln2
Car3
Elovl2
Cd14
Ly6d
Fam43a
Nedd4
Hamp
Zbp1
Bhlhe40
Ikbke
Stra6l
Cebpb
Ttc38
Steap4
Gda
Tcim
Zfp36l1
Grb14
Deptor
Tat
Tcea3
Nfkbie
1110059E24Rik
Cyb561a3
Slc46a3
Mpeg1
44986
Zbtb18
Ado
F7
Vcam1
Arhgef3
H6pd
Nceh1
Cdpf1
Crct1
Slc35f5
Cd276
Cxcl10
Nfkb1
Fkbp4
Emc3
Ski
Slc16a2
Tbcel
Grk5
Tkfc
Smpd3
Rarg
Lpin2
Morf4l1b
Fga
Capzb
Dusp16
Aldob
Serpine1
Tab2
Palmd
Mrap
Errfi1
Aass
Camk2b
Col12a1
P2ry14
Apon
Akr1c14
Serpina12
Glud1
Tsku
Clec2d
Lrg1
Ankrd1
Fzd4
Prr16
Selenbp1
Ccnb1
Tubb2a-ps2
Camk2n1
Fam20a
Atp7b
Ccl2
Sptbn2
Acad12
Acox2
Efna1
Lin7a
Cebpa
Ackr2
Serpina6
Btbd2
Adra2a
Tmem87b
Sgk1
Atp6v1a
Cdk2ap2
Nnmt
Maob
Sod2
Cdo1
Adck5
Cbr1
Gm19705
Mcc
Ubfd1
Raf1
Slc10a5
Smoc1
Atp8b4
Ppargc1a
Tpbgl
Slc7a2
Sppl2a
Srd5a1
Meox1
Shpk
Akr1c19
Fkbp14
Mid1
Slc25a51
Gldc
Hes6
Klf15
Slc38a4
Smim19
Pbx1
Ndst2
Raph1
Man2a1
9230114K14Rik
Tdo2
Hilpda
Arg1
Klkb1
Ctcflos
Cndp2
Adk
Bhmt
Cyb5a
Thap2
Hgd
Mapkapk2
Efr3a
Dnase2b
Mocs1
Rnase4
Aldh8a1
Tbc1d8
Rarres1
Ackr3
Zdhhc7
Fmo1
Fgfr2
Snrk
Acsl4
Mettl7b
Etnppl
Bhmt2
Sgo2a
Nrg4
Olfml2b
Sesn3
Ppp1r3c
Pah
Rspo3
Pck1
Bmper
Slc16a7
Uhmk1
Mug-ps1
Sec14l4
Lrrc8d
Marcksl1-ps4
Aspg
Gm6194
Phf8
Adh1
Atoh8
Tbc1d22b
F5
Fst
Map3k13
Slpi
Swsap1
Angptl8
Nr1i2
D830050J10Rik
G6pd2
Tfpi2
G6pc
Narf
0610005C13Rik
Epm2aip1
Ugt2b5
Fahd1
Onecut2
Zfp970
Hdac4
Marc1
Hnmt
Sh2d3c
Gpam
Vps13c
Crp
Irak3
Hcar2
Mat1a
Irs2
Prox1
Abcg5
Cpt1a
Oplah
Slc25a15
Cxadr
Sdc1
A1cf
Lpin1
3930402G23Rik
Ckap2l
Dlc1
Ntrk2
Nfil3
Pik3ap1
G0s2
Dph6
Nr5a2
Hs3st6
Aox3
Dixdc1
Uox
Txndc5
Hal
Gstp2
Sorbs3
Slc7a11
4930455H04Rik
Cyp8b1
AI182371
Tmem19
Sorcs2
Hykk
Gadd45g
Slc27a2
Il33
Mirt2
Samd4b
Pkm
Tcp11l2
Acnat1
Tmem203
Lgr4
Acsm5
Gsdmd
Gabbr2
AW549877
Snhg11
Tgfbr2
Slc25a25
Gas6
Gclc
Bcl2l12
Ap3m1
Fbp1
Fas
Gprc5b
Ugp2
Sntb1
Dgat2
Whamm
Ntn4
Tm6sf2
Gprin3
Prss8
Nqo2
Bbox1
Fmo4
Ugt2b35
Pde4b
Avpi1
Mmp19
Cacna1d
Grem2
Rasgef1b
Lepr
Efna3
Cryab
Kctd13
Onecut1
Coq8a
Apcs
Npc1
Abhd17c
Sult1d1
Abca1
Tgm2
Xpr1
Dhrs3
Nudt19
Amdhd1
Hagh
Ammecr1l
Cblb
Clstn3
Kyat1
Ablim3
Fbxo31
Lmbrd1
Pskh1
Camkmt
Nfe2l2
Trib2
Wbp1l
Dusp6
Gpt2
Hlf
1700056E22Rik
Oat
Btg3
Frat1
Afp
Abcg8
Fam72a
Nab1
Aurkb
Msrb1
Fam13a
Itih2
Ppp1r3b
Abca8b
Mfsd4b3-ps
Kifap3
Zfp809
Cps1
Cldn14
Cnn3
Fam169b
Thsd1
Tmem184b
Atad1
Cemip
Fabp5
1810019D21Rik
Fezf1
Pid1
Slco1a4
Ivl
Gfra1
Peli3
Rab28
Ugt2b1
Parp4
Dguok
St3gal5
Retreg1
Ahr
Ddx28
Tnfaip3
Trim7
Ppp2r5e
Dio1
Sdr42e1
Marveld1
Kif4
Sult1a1
Plk1
Shld2
Cers6
Adora2b
Nlrp12
Slc39a14
Net1
Fam129b
Rgs16
Lox
Mtss1
Epha1
Rnf152
Fmo2
Gck
Gm10007
Ppl
Cpn2
Scara5
F11
Serpina3m
Maged2
Cxcl2
Lbp
Tmem18
Acer2
Fabp4
1110002E22Rik
Trib1
Tmem38b
Cpne8
Adgrg2
Gopc
Camk2d
Porcn
Ppm1k
Zfyve21
Tiparp
Dusp23
Atp10d
Gypc
Gys1
Gjb4
D16Ertd472e
Stard9
Baat
Ak4
Prdx6b
Gzf1
Sdf2l1
Ctps2
Lynx1
Dpy19l1
Aifm2
Mturn
Cuedc2
Uba7
Pfkl
Atp1b1
Slc17a1
Nod1
Smim13
Hacl1
Inpp4a
Hipk3
Gdap2
Tmem198b
2310015A10Rik
Fn1
Abcc12
Foxp1
Btc
Abhd15
Bnip3
Gm8883
Peg3
Pygl
Ltbp2
Per2
Socs3
Fmo3
Lppos
Cldn2
Optn
Hyi
Rtp3
Zfp467
Inmt
Eogt
Ngf
Adam17
Defb1
Upp1
Hpd
Zfp746
Zadh2
Acvr1
Fam107a
Acsm3
Psmd9
D230025D16Rik
Tuba8
Khk
Nudt4
Gm7334
Plekhb1
Mir22hg
Il13ra1
Aspa
Fermt1
Mettl27
Tanc2
AU022252
Pam
Crcp
Slc16a3
Tulp3
Ppp1r3g
Gjb2
Ctsc
2010010A06Rik
Ppfibp2
Miga2
Itga2
Zswim1
Ece1
Enpp2
Pfkp
Pmp22
Scap
Tmx4
Fibin
Usp54
Mirt1
Zc3h12a
Rilp
Cntrl
1810055G02Rik
Pdk1
Slc7a6
Insig2
Zfp174
Prdx6
Tmem62
Rassf4
Asl
Mttp
Rasl10b
Fam53b
Etnk2
Ccnl1
Cmbl
Nfia
Adcy9
Plekha2
Dip2a
Gm19619
Il17ra
Dpysl2
Slc5a3
Rab15
Hsp90aa1
Shroom1
Oasl1
Dnajb1
Slc7a5
Podxl
Paqr8
Dusp1
Mast4
Syne3
Sema3e
Hspa1b
Dot1l
Chordc1
Nupr1
Rps15a
Nexmif
Arhgap31
Creb5
Fxn
Zfp948
Psat1
H2-Q6
Peg10
Enah
Apol8
Ifrd1
Hsph1
Mtrr
Dnaja1
Eid3
Rn45s
Peli1
Kmt2d
Mpdz
Sema6a
Zbtb11
Crebbp
Hspa8
Lce1d
Pvr
Kitl
Hspb1
Gm13889
Gp1ba
Adm
Tshz1
Abcc4
Syn3
Mkrn1
Cpeb2
Neurl3
Tmcc3
Ppp1r15a
Gm10768
Hirip3
Mn1
Map4k2
Acta1
Hspa1a
Mir6236
P4ha1
Zfp469
Dio3
Cdr2
Star
Naca
Themis
Tet3
Ino80
Malat1
Kcnq1ot1
Lars2
Nes
H2-Q8
Slc7a1
Ccdc39
Bend4
H2-Q5
Klf5
Resf1
Nop56
Rcor3
Necab1
Grb10
Phlda2
Mapk4
Nanos1
Eepd1
Spon1
Fmnl3
Nasp
Cebpd
Amigo2
Slc39a6
Serpinb6b
Pmaip1
Orc1
Sacs
Rdh10
Ppp1r18
Arl4c
Rin1
Socs2
Prkab2
Zfp57
Ankrd10
N4bp3
Adamts14
Rasa3
Pmepa1
Slc1a5
Thbs1
Spaca6
Nbl1
Dtx2
Taf1d
Lrrfip1
Ets1
Bcor
Ccdc137
Zcchc3
Bard1
Flrt3
Ildr2
Tgm1
Tmprss11f
Ints8
Il22ra1
Gjc1
Hmgb2
Zfp382
Dleu2
Plekho1
Zswim9
Cers5
Wee1
Clspn
Soga1
Rasa2
Cflar
Jag2
Chek1
Fsd1l
Fndc3a
Slc35e4
Ccn1
Cgas
1700028K03Rik
Ninl
Sox9
Fbxo45
Zfand2a
Mfsd2a
Pprc1
Nfkbiz
Sox13
Snhg5
Il20rb
Foxn1
Sertad4
Hbegf
Apbb2
Enho
Tpk1
Adcy1
Glul
Edrf1
Dna2
Zc3h8
Cdk5r1
Cap2
Cdr2l
Cdyl
Dppa3
Tent5c
Ung
Otud1
Serpinb9e
Gm4969
Lmnb1
4930523C07Rik
Cd24a
Rap2b
Gabbr1
Mir17hg
Trim6
Mboat1
Fhdc1
Cd3eap
Cdca7
Camta1
Shc4
Lrrc75a
Vps37b
Taf15
Gprc5a
Prex2
Myb
Limk2
Aoc2
Kcnk5
Chaf1b
Fhod3
Mdn1
Hmga2-ps1
Stk40
Nuak2
Klrg2
Gprasp1
Zfp703
Gm5124
Kif24
Kdm6b
Gm6793
Arhgap22
Dennd6b
Trpc2
Mthfd2
E2f2
Tnfrsf19
Cdh24
Runx1
Ssbp2
Ubtd2
Zfp462
Pcf11
Micall2
Fam161a
Hnrnpdl
Psd3
1700025G04Rik
Asns
Nrp2
Neurl1a
Zbtb2
Fhl2
Vash1
Kirrel
Bcl2l14
Adgrg1
Nol4l
6430548M08Rik
Csf1
Lhfp
Nolc1
Mybl2
0610009E02Rik
Slfn9
Tex15
Rnd1
Slf2
Dusp5
Tmem136
Flnc
Syde2
Pdk4
Rap1gap2
Gpr161
Ccdc88c
Rbm3
Atf3
Spry1
Plaur
Elf3
Spsb1
Tbrg3
Tbc1d9
Zyx
Slc17a8
Emp1
Fam57a
Fjx1
Ccne2
Ccne1
1700094D03Rik
Zfp697
Plat
Elf4
F3
Fam167a
Dusp14
Rbbp6
Pgm2l1
Tmem231
Tmem171
Cacybp
Zcchc2
Frk
Tlr4
Dctd
Sox11
Bco1
Avpr1a
Rpph1
Zfp7
Apobec1
Uhrf1
Prag1
Ccdc71l
Rnf227
Nop2
Tbc1d1
Xirp2
Fosl1
Kif5c
Pdss1
Git1
Zfp367
Ccn2
Rnf183
Cdc25a
Notch1
Brpf1
Lrrc8e
Insm1
Slc9a5
Fzd5
Coro6
Ccdc85b
Klf10
Tpbg
Bmp2
Mras
Stab1
Casp8ap2
Trmt10c
Faxc
Ankrd33b
Trim24
Gm6093
Mbd1
Xntrpc
Srd5a2
Gipc2
Krt20
Gpnmb
Ddc
Tmem200b
Acot2
Adra1b
Nck2
5031439G07Rik
Snhg16
Katnbl1
Grhl1
Gtf3c4
Cachd1
Mex3b
Spty2d1
Cables1
Tgfb2
Rbm38
Tnfrsf21
Acot1
Ska2
Endod1
Pak3
Plekha6
Plscr2
Trim59
Klf16
Lrrc8b
Tmem37
Jph1
Csnk1e
Igsf9
Irx5
Cyp2c70
Ccnj
Dhfr
Pard6g
Stxbp6
Arhgap26
Hunk
Zfp385b
Dph2
Zfp606
Fzd3
Tmsb4x
Zfp827
Olfr1033
D630045J12Rik
Snhg17
Zbtb46
Aldh18a1
Camsap1
Proser1
2700081O15Rik
Ucp2
Txnip
Fignl2
Tle3
Hmga2
Vil1
Zbtb8a
Rsad2
Ehhadh
Sh3bp2
Plxna2
Cgn
Pdgfb
Tsr1
Akap12
Pqlc1
Ralb
Polr1b
Sox4
Ttyh3
Cidec
Rnf219
Lzts2
Ccnt1
Trp53rka
Wdr37
Serpinb9b
Gm7854
Amot
Marcks
Tes
Il1rn
Cbx2
Taf4b
Acot4
Plscr1
Tsc22d1
Zfp53
Rdh9
Zfp429
Mex3a
Marcksl1
Col4a1
Lysmd2
Fgfr3
Klf4
Auts2
Nt5e
Ccdc117
Ezh2
Ier3
Gm15441
2410002F23Rik
Zfp553
Ptp4a1
Smim3
Zfp146
Msh3
Sphk1
Cbfa2t3
Rem2
Ndrg1
Gpsm1
Mmp15
Rab30
Pparg
Alpl
Snx30
Cd68
Stx3
Blnk
Dhrs13os
Tprn
Tead2
Actn1
Slc25a47
Srgap1
Jade3
Zfp408
Riox1
Nuak1
Doc2b
Cttnbp2nl
Rnf122
Sdad1
Ncs1
