## Supplementary material for "Transcriptional cascades during fasting amplify gluconeogenesis and instigate a secondary wave of ketogenic gene transcription": Table S3

### Sheet: gluc induced+CEBPb supported
glucagon-induced geneas that are also upregulated by CEBPb (n=203)		Enriched GO terms
Cpt1a		Score	Name	# Genes	# Matched Genes	Matched Genes (Symbols)
Cbr1		21.1571	Liver Development	89	8	ARG1, CEBPA, CEBPB, MAN2A1, CPS1, ONECUT1, PROX1, SRD5A1
Hlf		19.2035	Urea Cycle	11	4	ARG1, SLC25A15, CEBPA, CPS1
Col12a1		18.5875	Cholesterol Efflux	28	5	ABCA1, ABCA8, ABCG5, ABCG8, APOA5
Clstn3		17.348	Response to Xenobiotic Stimulus	267	11	ARG1, ABCG5, ABCG8, HDAC4, NFE2L2, CPS1, CPT1A, DUSP6, GCLC, NNMT, SRD5A1
Mettl7b		15.5551	Response to Muscle Activity	21	4	ABCG5, ABCG8, PPARGC1A, SRD5A1
Efna3		15.4823	Response to Nutrient Levels	74	6	CYP8B1, ABCG5, ABCG8, CPT1A, FBP1, PROX1
Vps13c		14.9092	L-phenylalanine Catabolic Process	8	3	PAH, HGD, TAT
Nnmt		14.7313	Gluconeogenesis	49	5	LEPR, G6PC1, FBP1, PCK1, PPARGC1A
Irs2		14.3642	Intracellular Glucose Homeostasis	26	4	KLF15, LRRC8D, RAF1, PPARGC1A
Ctcflos		13.9531	Cellular Response to Dexamethasone Stimulus	28	4	ARG1, PCK1, ERRFI1, SRD5A1
Nr5a2		13.5922	Inner Ear Development	58	5	LIN7A, CEBPA, BMPER, MAPKAPK2, PROX1
Klhl24		13.5545	Bile Acid Signaling Pathway	11	3	CYP8B1, ABCG5, ABCG8
Ppp1r3c		13.4177	Lipid Transport	188	8	ABCA1, ABCA8, ABCG5, ABCG8, ATP8B4, SLC27A2, VPS13C, APOA5
Gpam		13.1821	Mitochondrion Organization	99	6	CEBPA, MAN2A1, CXADR, VPS13C, CAMKMT, PPARGC1A
Pah		13.1821	Cellular Response to Insulin Stimulus	99	6	IRS2, GCLC, FBP1, PCK1, ERRFI1, SRD5A1
Slc10a5		13.1803	Negative Regulation of Intestinal Phytosterol Absorption	2	2	ABCG5, ABCG8
Pbx1		13.1803	Negative Regulation of Intestinal Cholesterol Absorption	2	2	ABCG5, ABCG8
Bhmt		13.1803	L-methionine Salvage	2	2	BHMT, BHMT2
Rnase4		13.1803	Amino-acid Betaine Metabolic Process	2	2	BHMT, BHMT2
Lrrc8d		12.9499	Cholesterol Homeostasis	102	6	G6PC1, ABCA1, NR5A2, ABCG5, ABCG8, APOA5
Gclc		12.5692	Response to Starvation	36	4	CPS1, ULK1, PCK1, PPARGC1A
Ammecr1l		12.2737	Response to CAMP	38	4	CDO1, SDC1, CPS1, MMP19
Onecut1		12.2737	Amino Acid Metabolic Process	38	4	GLDC, ASPG, HGD, TAT
Thap2		12.2434	Hepatocyte Differentiation	15	3	CPS1, PCK1, PROX1
Tmem19		12.2434	L-arginine Transmembrane Transport	15	3	SLC25A15, SLC38A4, SLC7A2
Ulk1		12.1321	Triglyceride Metabolic Process	39	4	G6PC1, CPT1A, GPAM, APOA5
Ap3m1		12.0174	Regulation of Morphogenesis of A Branching Structure	3	2	FGFR2, BMP4
Fahd1		11.9943	Glycogen Metabolic Process	40	4	LEPR, G6PC1, PPP1R3C, UGP2
Gldc		11.9943	Odontogenesis	40	4	FGFR2, SDC1, BMP4, ID3
Adh1		11.878	Response to Lipopolysaccharide	166	7	ARG1, FGFR2, IRAK3, CEBPB, CPS1, HPGD, MAPKAPK2
Ackr2		11.86	Ureteric Bud Development	41	4	FGFR2, SDC1, BMP4, BMPER
Il33		11.7293	Lung Alveolus Development	42	4	FGFR2, MAN2A1, BMP4, ERRFI1
Dixdc1		11.4736	Positive Regulation of MAPK Cascade	174	7	ADRA2A, FGFR2, SORBS3, BMP4, EFNA1, NTRK2, RAF1
Fst		11.2442	Lipid Metabolic Process	816	16	GSTP1, ABCA1, CYP8B1, CBR1, UGT2B7, ASPG, ELOVL2, CPT1A, HPGD, SLC27A2, GPAM, ACSL4, ACSM5, PCK1, DHRS3, SRD5A1
Mug-ps1		11.2209	Circadian Rhythm	83	5	LGR4, NFIL3, NTRK2, ID3, PROX1
Pik3ap1		11.1944	Cysteine Metabolic Process	4	2	CDO1, GCLC
Tat		11.1944	Histidine Catabolic Process to Glutamate and Formamide	4	2	HAL, AMDHD1
Aspg		11.1944	Histidine Catabolic Process to Glutamate and Formate	4	2	HAL, AMDHD1
Acsm5		11.1944	Response to Nitrosative Stress	4	2	DUSP6, GCLC
Gprin3		11.1944	Regulation of Pathway-restricted SMAD Protein Phosphorylation	4	2	BMP4, BMPER
Slc27a2		11.095	Steroid Metabolic Process	130	6	G6PC1, NR1I2, ABCA1, UGT2B7, UGT2B28, SRD5A1
Hilpda		14.9453	Cytoplasm	7427	81	ARG1, ADRA2A, PALMD, BTG3, A1CF, TGM2, HAGH, HAL, AFP, GSTP1, DNASE2B, FGFR2, UGP2, AASS, FAHD1, GABBR2, IRAK3, GADD45G, SNTB1, IRS2, TBCEL, ATP6V1A, WHAMM, PIK3AP1, NR5A2, ATP7B, CBLB, CBR1, LRRC8D, KLHL24, SGK1, HDAC4, SLC16A7, RAPH1, CEBPB, CEMIP, BHMT, ABLIM3, NFE2L2, CXADR, SORBS3, MID1, ATOH8, NQO2, CPS1, HPGD, DUSP6, ULK1, NTRK2, RAF1, ADH1C, TRIB2, PBX1, ACKR3, FAM72A, ALDH8A1, MAP3K13, P…
Btg3		14.8279	Cytosol	5532	65	ARG1, FBXO31, PAH, TGM2, HAGH, HAL, GSTP1, PPP1R3C, UGP2, AASS, FAHD1, THSD1, TDO2, IRS2, ATP6V1A, WHAMM, PIK3AP1, CDO1, CBLB, CBR1, SGK1, ASPG, HDAC4, SLC16A7, RAPH1, FAM13A, BHMT, NFE2L2, SORBS3, HGD, HILPDA, MID1, NQO2, HPGD, DUSP6, ULK1, SLC27A2, NTRK2, NUDT19, RAF1, ADH1C, ACKR2, FAM72A, ALDH8A1, GCLC, PSKH1, GPRC5B, MSRB1, MAPKAPK2, VPS13C, CAMKMT, FBP1, PCK1, ADK, ERRFI1, AMDHD1, PPARGC1A,…
Ugt2b35		14.1658	RNA Polymerase II Transcription Regulator Complex	128	7	NR5A2, CEBPA, CEBPB, NFE2L2, NFIL3, HLF, PBX1
Man2a1		13.384	Intracellular Membrane-bounded Organelle	1119	21	AASS, KLF15, ABCA1, ATP6V1A, ABCA8, CYP8B1, MRAP, CEBPA, CPT1A, LMBRD1, SLC27A2, ACKR2, ACKR3, FAM72A, GPRC5B, ACSL4, IL33, RNF125, PPARGC1A, FRAT1, SRD5A1
Sgk1		13.1803	C/EBP Complex	2	2	CEBPA, CEBPB
Aass		12.7253	Lipid Droplet	105	6	CLSTN3, HILPDA, ACSL4, VPS13C, DHRS3, TMT1B
Atp7b		12.0174	CHOP-C/EBP Complex	3	2	CEBPA, CEBPB
Irak3		11.8949	Mitochondrion	1667	26	TGM2, HAGH, GSTP1, ETNPPL, AASS, GLDC, FAHD1, ATP7B, SGK1, COQ8A, SLC25A15, SLC25A25, CPS1, CPT1A, SLC25A51, GPAM, RAF1, FAM72A, GCLC, CHDH, ACSL4, ACSM5, OAT, VPS13C, PCK1, TAT
44986		10.7586	Basolateral Plasma Membrane	248	8	LEPR, ADRA2A, LIN7A, ABCA8, ATP7B, SLC16A7, CXADR, HPGD
Gstp2		10.2923	Mitochondrial Matrix	395	10	HAGH, ETNPPL, AASS, GLDC, FAHD1, CPS1, GPT2, ACSM5, OAT, HYKK
Map3k13		10.1178	Endoplasmic Reticulum Membrane	1144	19	G6PC1, CLSTN3, ABCA1, CYP8B1, LRRC8D, UGT2B7, SGK1, MRAP, ELOVL2, ULK1, LMBRD1, SLC27A2, PSKH1, ACSL4, VPS13C, DHRS3, TMT1B, UGT2B28, SRD5A1
Acsl4		10.0385	ATP-binding Cassette (ABC) Transporter Complex	6	2	ABCG5, ABCG8
Ackr3		9.97195	Mitochondrial Outer Membrane	208	7	ARG1, CPT1A, ULK1, GPAM, RAF1, ACSL4, VPS13C
Nfe2l2		9.49757	Plasma Membrane	5662	60	LEPR, ADRA2A, LGR4, LIN7A, TGM2, FGFR2, CLSTN3, F5, GLDC, GABBR2, IRAK3, SNTB1, ABCA1, IRS2, SERPINE1, ATP6V1A, HCAR2, PIK3AP1, NRG4, ABCA8, ATP7B, CBLB, ABCG5, ABCG8, SDC1, LRRC8D, SGK1, KLKB1, MRAP, ABHD17C, SLC16A7, ATP8B4, RAPH1, CEMIP, RASGEF1B, NFE2L2, CXADR, SLC38A4, NTN4, CPS1, EFNA1, EFNA3, LMBRD1, SLC27A2, NTRK2, GPAM, RAF1, ADH1C, ACKR2, ACKR3, PSKH1, GPRC5B, GPRIN3, ACSL4, CACNA1D, SL…
Swsap1		9.47447	Receptor Complex	221	7	LEPR, ADRA2A, FGFR2, ABCG5, ABCG8, NTRK2, GPRC5B
Pck1		8.82199	Endoplasmic Reticulum Lumen	307	8	AFP, F5, COL12A1, ITIH2, BMP4, SLC27A2, FKBP14, APOA5
Fbxo31		8.31191	Endoplasmic Reticulum	1674	23	G6PC1, A1CF, TGM2, CLSTN3, F5, ABCA8, CYP8B1, LRRC8D, UGT2B7, SGK1, MRAP, ELOVL2, CEMIP, LMBRD1, SLC27A2, FKBP14, PSKH1, ACSL4, VPS13C, PCK1, TMT1B, UGT2B28, SRD5A1
Tdo2		7.19971	Postsynaptic Density Membrane	100	4	ADRA2A, LIN7A, CLSTN3, ABHD17C
G6pc		7.08446	Collagen Type XII Trimer	1	1	COL12A1
Trib2		7.0767	Extracellular Region	2553	30	ARG1, LEPR, TGM2, AFP, GSTP1, DNASE2B, FGFR2, F5, THSD1, SERPINE1, NRG4, SDC1, KLKB1, COL12A1, CEMIP, CXADR, ITIH2, HILPDA, BMP4, BMPER, NTN4, EFNA1, MMP19, IL33, RNASE4, GREM2, APOA5, OLFML2B, FST, SMOC1
Bmp4		21.2979	Transferase Activity	1882	35	TGM2, GSTP1, FGFR2, UGP2, SNRK, CBLB, UGT2B7, SGK1, ASPG, COQ8A, ELOVL2, BHMT, MID1, CPT1A, ULK1, NTRK2, GPAM, RAF1, MAP3K13, HS3ST6, PSKH1, GPT2, OAT, MAPKAPK2, CAMKMT, HYKK, RNF125, PCK1, ADK, MAT1A, TMT1B, BHMT2, NNMT, TAT, UGT2B28
Hal		17.75	Catalytic Activity	428	14	PAH, HAL, ETNPPL, AASS, GLDC, FAHD1, CBR1, MAN2A1, CPS1, GCLC, GPT2, OAT, FBP1, TAT
Sult1d1		15.8911	Oxidoreductase Activity	616	16	PAH, AASS, GLDC, TDO2, CDO1, CYP8B1, CBR1, HGD, NQO2, HPGD, ADH1C, ALDH8A1, MSRB1, CHDH, DHRS3, SRD5A1
Abhd17c		15.0855	Identical Protein Binding	1722	29	ARG1, LEPR, FGFR2, UGP2, TDO2, IRAK3, PIK3AP1, SDC1, MRAP, HDAC4, SLC16A7, CEBPA, CEBPB, MAN2A1, NFIL3, CXADR, HGD, MID1, CPT1A, HPGD, ULK1, RAF1, MAP3K13, OAT, FBP1, GREM2, MAT1A, OLFML2B, TAT
Raf1		14.5822	Transaminase Activity	25	4	ETNPPL, GPT2, OAT, TAT
AI182371		14.1012	ATP Binding	1514	26	FGFR2, SNRK, IRAK3, ABCA1, ATP6V1A, ABCA8, ATP7B, ABCG5, ABCG8, SGK1, COQ8A, ATP8B4, CPS1, ULK1, SLC27A2, NTRK2, RAF1, TRIB2, MAP3K13, GCLC, PSKH1, ACSL4, ACSM5, MAPKAPK2, ADK, MAT1A
Stra6l		13.8929	Metal Ion Binding	3949	50	ARG1, PAH, TGM2, THAP2, NR1I2, HAGH, AFP, UGP2, SNRK, F5, KLF15, FAHD1, TDO2, NR5A2, CDO1, ATP7B, CBLB, CYP8B1, ABCG5, ABCG8, ZNF442, HDAC4, ATP8B4, MAN2A1, BHMT, ABLIM3, HGD, SLC25A25, MID1, NQO2, CPS1, NUDT19, RAF1, ADH1C, FKBP14, MAP3K13, ZNF750, MSRB1, CACNA1D, MMP19, ACSM5, FBP1, RNF125, PCK1, ADK, AMDHD1, MAT1A, SMOC1, PDE4B, BHMT2
Abcg8		13.5922	Pyridoxal Phosphate Binding	58	5	ETNPPL, GLDC, GPT2, OAT, TAT
Palmd		13.1857	L-arginine Transmembrane Transporter Activity	12	3	SLC25A15, SLC38A4, SLC7A2
Bmper		13.1803	Betaine-homocysteine S-methyltransferase Activity	2	2	BHMT, BHMT2
Msrb1		11.9158	Nucleotide Binding	1857	28	TGM2, FGFR2, SNRK, IRAK3, ABCA1, ATP6V1A, ABCA8, ATP7B, ABCG5, SGK1, COQ8A, ATP8B4, CPS1, ULK1, SLC27A2, NTRK2, RAF1, TRIB2, MAP3K13, GCLC, PSKH1, ACSL4, ACSM5, MAPKAPK2, PCK1, ADK, DHRS3, MAT1A
Gabbr2		11.3559	ABC-type Transporter Activity	45	4	ABCA1, ABCA8, ABCG5, ABCG8
Grem2		11.3559	ATPase-coupled Transmembrane Transporter Activity	45	4	ABCA1, ABCA8, ABCG5, ABCG8
Hs3st6		11.1944	S-methyltransferase Activity	4	2	BHMT, BHMT2
Klf15		10.8611	RNA Polymerase II-specific DNA-binding Transcription Factor Binding	187	7	HDAC4, CEBPA, CEBPB, NFE2L2, TRIB2, FBP1, PPARGC1A
Cblb		10.6112	Protein Kinase Activity	529	12	FGFR2, SNRK, IRAK3, SGK1, COQ8A, ULK1, NTRK2, RAF1, TRIB2, MAP3K13, PSKH1, MAPKAPK2
Slc38a4		10.5575	L-ornithine Transmembrane Transporter Activity	5	2	SLC25A15, SLC7A2
Akr1c19		10.456	Cholesterol Transfer Activity	23	3	ABCA1, ABCG5, ABCG8
Ugp2		10.2499	Transcription Cis-regulatory Region Binding	262	8	KLF15, NR5A2, HDAC4, CEBPA, CEBPB, NFE2L2, PBX1, PROX1
Apoa5		9.60071	L-lysine Transmembrane Transporter Activity	7	2	SLC25A15, SLC7A2
Mat1a		9.56272	Electron Transfer Activity	63	4	GLDC, NQO2, DHRS3, SRD5A1
Hpgd		9.06963	Protein Binding	13975	123	ARG1, LEPR, ADRA2A, LGR4, FBXO31, PALMD, BTG3, LIN7A, G6PC1, A1CF, TGM2, NR1I2, HAGH, AFP, GSTP1, FGFR2, PPP1R3C, CLSTN3, UGP2, F5, SWSAP1, KLF15, THSD1, TCP11L2, TDO2, GABBR2, IRAK3, GADD45G, SNTB1, ABCA1, IRS2, SERPINE1, TBCEL, ATP6V1A, PIK3AP1, NR5A2, NRG4, ATP7B, CBLB, ABCG5, ABCG8, SDC1, LRRC8D, KLHL24, SGK1, KLKB1, MRAP, COL12A1, ASPG, ABHD17C, COQ8A, ELOVL2, HDAC4, SLC16A7, ATP8B4, RAPH1, …
Thsd1
Slc16a7
Aldh8a1
Ppargc1a
Cebpb
Fbp1
Bhmt2
Adk
Klkb1
Mirt2
Fgfr2
Atp8b4
Afp
Hcar2
Narf
Coq8a
Hdac4
Arg1
Mmp19
Hist1h1c
Etnppl
Wbp1l
Ttc38
E330011O21Rik
Whamm
Mrap
Zfp970
Mapkapk2
Ugt2b5
Nfil3
Efna1
Sntb1
Elovl2
Tbc1d22b
Lepr
AW549877
Ntrk2
Aox3
Snrk
Cyp8b1
Serpine1
Ablim3
Abca8b
Frat1
Id3
Slc7a2
Cxadr
Snhg11
Adra2a
Ntn4
Lgr4
Tpbgl
Raph1
Nrg4
Camkmt
Nudt19
Fam13a
Olfml2b
A1cf
Cps1
Abca1
Gm8615
Fam72a
Nqo2
Itih2
Prox1
Hgd
3930402G23Rik
Dhrs3
Amdhd1
Nab1
Pskh1
Atp6v1a
Cebpa
Rnf125
Pxylp1
Dusp6
Hykk
Nr1i2
Rasgef1b
Sdc1
Slc25a25
Uox
Abcg5
Atoh8
Lmbrd1
Zfp750
Slc25a51
Pde4b
4931408D14Rik
Gprc5b
Sorbs3
Zfp809
Slc25a15
Oat
F5
D830050J10Rik
Chdh
Smoc1
Hagh
Apon
Akr1c14
Cacna1d
Errfi1
Srd5a1
Tcp11l2
Mid1
Cemip
Dnase2b
Lin7a
1700056E22Rik
4930455H04Rik
Gadd45g
Marcksl1-ps4
Tbcel
Fkbp14
Gpt2
Tgm2
Cdo1

### Sheet: cort induced+CEBPb supported
corticosterone-induced geneas that are also upregulated by CEBPb (n=77)		Enriched GO terms
Slc39a14		Score	Name	# Genes	# Matched Genes	Matched Genes (Symbols)
Lbp		18.3542	Cellular Response to Leptin Stimulus	9	3	FGB, PID1, GCK
Shld2		17.9013	Plasminogen Activation	10	3	FGA, FGB, F11
Rgs16		17.2785	Acute-phase Response	39	4	CRP, SERPINA3, CEBPB, LBP
Slc35d1		16.775	NADP Metabolic Process	13	3	H6PD, GCK, FMO2
Lox		13.5003	Negative Regulation of Extrinsic Apoptotic Signaling Pathway Via Death Domain Receptors	28	3	FGA, FGB, TNFAIP3
Arhgef3		12.8045	Response to Steroid Hormone	33	3	ARG1, CPS1, LOX
Mtss1		12.7691	Response to Lipopolysaccharide	166	5	ARG1, IRAK3, CEBPB, CPS1, LBP
Phf8		12.3216	Negative Regulation of Endothelial Cell Apoptotic Process	37	3	FGA, FGB, TNFAIP3
Tat		12.2189	Induction of Bacterial Agglutination	7	2	FGA, FGB
Fgb		11.8363	Blood Coagulation, Fibrin Clot Formation	8	2	FGA, FGB
Epha1		11.8363	Opsonization	8	2	CRP, LBP
Sult1a1		11.6896	Cellular Response to Cytokine Stimulus	43	3	PID1, IRAK3, NLRP12
Glrx		11.4721	Metabolic Process	202	5	H6PD, AASS, CPS1, GCK, TNFAIP3
Aass		11.198	Positive Regulation of Peptide Hormone Secretion	10	2	FGA, FGB
Slco1a4		10.9258	Urea Cycle	11	2	ARG1, CPS1
Irak3		10.6775	Response to Amine	12	2	ARG1, CPS1
Tfcp2l1		10.5861	Hemostasis	56	3	FGA, FGB, F11
Gm10007		10.4493	Cellular Response to Glucagon Stimulus	13	2	ARG1, CPS1
Ivl		10.0419	Positive Regulation of Heterotypic Cell-cell Adhesion	15	2	FGA, FGB
Tdo2		9.85849	Protein Polymerization	16	2	FGA, FGB
Il1r1		9.68633	2-oxoglutarate Metabolic Process	17	2	GPT2, TAT
Cers6		9.68633	Response to Dexamethasone	17	2	CPS1, TAT
Nlrp12		9.54726	Negative Regulation of Interleukin-6 Production	72	3	IRAK3, NLRP12, TNFAIP3
Mocs1		9.52417	White Fat Cell Differentiation	18	2	FABP4, RETREG1
Fam43a		11.8363	Fibrinogen Complex	8	2	FGA, FGB
Fezf1		9.85849	Plasma Membrane Protein Complex	16	2	HJV, GFRA1
Scara5		9.85849	Platelet Alpha Granule	16	2	FGA, FGB
Ppl		9.8435	Platelet Alpha Granule Lumen	67	3	FGA, FGB, SERPINA3
Ddx28		9.8435	Cellular Anatomical Entity	390	6	FGA, FGB, NRG4, HJV, CAMK2D, ADORA2B
Klf15		9.11126	Extracellular Space	1973	14	ARG1, CRP, FGA, FGB, IGFBP1, F11, TSKU, SERPINA3, NRG4, HJV, LOX, SELENBP1, GFRA1, LBP
Lpin2		9.01249	Extracellular Exosome	2216	15	FGA, FGB, F11, SERPINA3, UGP2, FABP4, RAB7A, GLRX, IVL, ADGRG2, SELENBP1, GFRA1, TNFAIP3, LBP, PPL
Ugp2		8.113	Golgi Apparatus	1453	11	IGFBP1, RAB7A, SLC35D1, GOPC, ACER2, TRIM7, GFRA1, ST3GAL5, RNF125, TMEM87B, RETREG1
Cebpb		8.094	Endoplasmic Reticulum	1674	12	A1CF, FGA, FGB, H6PD, MRAP, SLC35D1, CERS6, TMEM38B, FMO2, LPIN2, CLDN14, RETREG1
Pid1		8.00795	Cell Surface	674	7	FGA, FGB, SCARA5, HJV, ADGRG2, IL1R1, LBP
Acer2		7.40135	Molybdopterin Synthase Complex	2	1	MOCS1
Gopc		7.40135	C/EBP Complex	2	1	CEBPB
Adora2b		7.28083	Sarcoplasmic Reticulum Membrane	40	2	TMEM38B, CAMK2D
Gck		6.89406	Mitochondrial Nucleoid	46	2	DDX28, CPS1
Gfra1		6.8185	CHOP-C/EBP Complex	3	1	CEBPB
Arg1		6.73918	Blood Microparticle	145	3	FGA, FGB, SERPINA3
Cnn3		6.40557	MRNA Editing Complex	4	1	A1CF
Hist1h1c		6.40557	BMP Receptor Complex	4	1	HJV
Mrap		6.16581	Cornified Envelope	60	2	IVL, PPL
Sdr42e1		6.16359	External Side of Plasma Membrane	478	5	FGA, FGB, SCARA5, IL1R1, GFRA1
Zfp970		14.5691	Catalytic Activity	428	8	MOCS1, H6PD, AASS, CPS1, GCK, GPT2, TNFAIP3, TAT
Adgrg2		14.1547	Signaling Receptor Binding	446	8	FGA, FGB, IGFBP1, NRG4, HJV, GFRA1, MTSS1, LBP
Depp1		13.4701	Oxidoreductase Activity	616	9	H6PD, AASS, PHF8, TDO2, SDR42E1, ACOX2, LOX, FMO2, SELENBP1
Fga		12.8112	Identical Protein Binding	1722	15	ARG1, CRP, F11, UGP2, TDO2, IRAK3, MRAP, CEBPB, GOPC, TMEM38B, CAMK2D, MTSS1, TNFAIP3, CLDN14, TAT
Fmo2		11.6434	Protein Binding	13975	56	ARG1, ARHGEF3, A1CF, CRP, FEZF1, FGA, FGB, IGFBP1, F11, TSKU, SERPINA3, UGP2, PHF8, SHLD2, KLF15, PID1, TDO2, IRAK3, CNN3, NRG4, MRAP, CEBPB, RAB7A, GLRX, SCARA5, HJV, IVL, SLC39A14, CPS1, GOPC, SULT1A1, FAM43A, H1-2, GCK, CERS6, TRIM7, ACOX2, TMEM38B, LOX, EPHA1, IL1R1, SELENBP1, GFRA1, CAMK2D, NLRP12, RNF125, MTSS1, ADORA2B, TNFAIP3, LBP, CLDN14, PPL, RETREG1, RGS16, TAT, TPBGL
Igfbp1		10.6775	Glucose Binding	12	2	UGP2, GCK
Crp		9.52417	Amino Acid Binding	18	2	TDO2, TAT
Selenbp1		8.73572	Structural Molecule Activity	186	4	FGA, FGB, CLDN14, PPL
Tpbgl		8.59564	Transaminase Activity	25	2	GPT2, TAT
Hjv		8.39924	Lactosylceramide Alpha-2,3-sialyltransferase Activity	1	1	ST3GAL5
Nrg4		8.39924	Cyclic Pyranopterin Monophosphate Synthase Activity	1	1	MOCS1
Camk2d		8.39924	Serine-type Aminopeptidase Activity	1	1	F11
A1cf		8.39924	Saccharopine Dehydrogenase (NADP+, L-lysine-forming) Activity	1	1	AASS
Cps1		8.39924	Saccharopine Dehydrogenase (NAD+, L-lysine-forming) Activity	1	1	AASS
Tmem38b		8.39924	Monoatomic Anion:monoatomic Cation Symporter Activity	1	1	SLC39A14
Tmem87b		8.39924	Saccharopine Dehydrogenase Activity	1	1	AASS
Tsku		8.39924	L-tyrosine:2-oxoglutarate Aminotransferase Activity	1	1	TAT
Acox2		8.39924	3alpha,7alpha,12alpha-trihydroxy-5beta-cholestanoyl-CoA 24-hydroxylase Activity	1	1	ACOX2
H6pd		8.39924	UTP:glucose-1-phosphate Uridylyltransferase Activity	1	1	UGP2
Rnf125		8.39924	Pyrimidine Ribonucleotide Binding	1	1	UGP2
Cldn14		8.39924	UTP-monosaccharide-1-phosphate Uridylyltransferase Activity	1	1	UGP2
St3gal5		8.39924	Glucose 1-dehydrogenase [NAD(P)] Activity	1	1	H6PD
Tnfaip3		8.39924	GTP 3',8'-cyclase Activity	1	1	MOCS1
Fabp4		8.39924	Carbamoyl-phosphate Synthase (ammonia) Activity	1	1	CPS1
Trim7		8.39924	Glucose 1-dehydrogenase (NAD+) Activity	1	1	H6PD
Rab7		8.39924	Saccharopine Dehydrogenase (NAD+, L-glutamate-forming) Activity	1	1	AASS
Retreg1		8.39924	Obsolete Glutathione Oxidoreductase Activity	1	1	GLRX
F11		8.39924	Ferritin Receptor Activity	1	1	SCARA5
Mfsd4b3-ps		8.39924	Methanethiol Oxidase Activity	1	1	SELENBP1
Serpina3m		8.39924	Glucose 1-dehydrogenase (NADP+) Activity	1	1	H6PD
Acnat1		8.20607	Transferase Activity	1882	13	UGP2, GLRX, SULT1A1, GCK, CERS6, TRIM7, EPHA1, GPT2, CAMK2D, ST3GAL5, RNF125, TNFAIP3, TAT
Gpt2
